# Ancient convergence with prokaryote defense and recent adaptations to lentiviruses in primates characterize the ancestral immune factors SAMD9s

**DOI:** 10.1101/2025.05.19.654893

**Authors:** Alexandre Legrand, Rémi Demeure, Amandine Chantharath, Carine Rey, Julie Baltenneck, Cameron L.M. Gilchrist, Joana L. Rocha, Clara Loyer, Léa Picard, Andrea Cimarelli, Martin Steinegger, Francois Rousset, Peter H. Sudmant, Lucie Etienne

## Abstract

Human *SAMD9* and *SAMD9L* are duplicated genes that encode innate immune proteins restricting poxviruses and lentiviruses, such as HIV, and implicated in life-threatening genetic diseases and cancer. Here, we combined structural similarity searches, phylogenetics and population genomics with experimental assays of SAMD9/9L functions to resolve the evolutionary and functional dynamics of these immune proteins, spanning from prokaryotes to primates. We discovered structural analogs of SAMD9/9L in the anti-bacteriophage defense system Avs, resulting from convergent evolution. Further, the predicted nuclease active site was conserved in bacterial analogs and was essential for cell death functions, suggesting a fundamental role in defense across different life kingdoms. Despite this ancestral immunity, we identified genomic signatures of evolutionary arms-races in mammals, with remarkable gene copy number variations targeted by natural selection. We further unveiled that the absence of *SAMD9* in bonobos corresponds to a recent gene loss still segregating in the population. Finally, we found that chimp and bonobo SAMD9Ls have enhanced anti-HIV-1 functions, and that bonobo-specific SAMD9L polymorphisms confer increased anti-HIV-1 activity to human SAMD9L without compromising its effect on cell translation. These SAMD9/9L adaptations likely resulted from strong viral selective pressures, including by primate lentiviruses, and could contribute to lentiviral resistance in bonobos. Altogether, this study elucidates the interplay between ancient immune convergence across kingdoms and species-specific adaptations within the Avs9 and SAMD9/9L antiviral shared immunity.

**Significance statement:** The *SAMD9* gene family encodes antiviral factors of poxviruses and lentiviruses/HIV and is implicated in genetic diseases. Here, we found strong structural similarity with proteins from the Avs anti-bacteriophage system and uncovered ancient functional convergence in immune strategies between prokaryotes and metazoans. Within mammals, and more importantly in primates, we describe a highly dynamic evolutionary history of the *SAMD9* gene family that underwent adaptive episodic gene losses. Unlike humans and chimps, some bonobos lack the *SAMD9* gene entirely. Bonobos and chimps also possess unique variants of SAMD9L enhancing anti-HIV-1 activity without compromising cell functions, suggesting super-restrictors. This could also participate in shaping SIVcpz evolution and contribute to the absence of lentivirus-infected bonobos. Overall, the seeming dichotomy between the ancient evolutionary convergence in different kingdoms and recent functional adaptation within primates highlights the arms-races between key immune defense systems and viruses. This study paves the way for evolutionary medicine, where evolutionary-based discoveries may have application to human health, providing a deeper understanding of how the immune system adapts to fight viral infections over billion years of evolution.
