## Supplementary material for "Ancient convergence with prokaryote defense and recent adaptations to lentiviruses in primates characterize the ancestral immune factors SAMD9s": Dataset S1

### Sheet: Sheet 1
Order	Species	Abreviation	Gene	Accession_Number
Amphibians	Rhinatrema bivittatum	rhiBiv	LOC115084259	XM_029588885
Amphibians	Microcaecilia unicolor	micUni	LOC115468594	XM_030200412
Amphibians	Microcaecilia unicolor	micUni	SAMD9L	XM_030200425
Amphibians	Geotrypetes seraphini	geoSer	LOC117354152	XM_033931127
Amphibians	Geotrypetes seraphini	geoSer	LOC117354154	XM_033931130
Amphibians	Rana temporaria	ranTem	LOC120939910	XM_040352340
Amphibians	Rana temporaria	ranTem	SAMD9L	XM_040352341
Amphibians	Spea bombifrons	speBom	LOC128497141	XM_053467054
Amphibians	Xenopus laevis	xenLae	LOC108718836	XM_018267311
Artiodactyles	Sus scrofa	susScr	LOC100519098	XM_005667605
Artiodactyles	Phacochoerus africanus	phaAfr	LOC125111103	XM_047752922
Artiodactyles	Bubalus bubalis	bubBub	LOC102403665	XM_006078324
Artiodactyles	Bubalus carabanensis	bubCar	LOC129658881	XM_055589722
Artiodactyles	Bison bison bison	bisBisBis	LOC104988452	XM_010839782
Artiodactyles	Bos mutus	bosMut	LOC102275351	XM_005902805
Artiodactyles	Bos Taurus	bosTau	SAMD9	NM_001205781
Artiodactyles	Bos indicus	bosInd	LOC109558204	XM_019959678
Artiodactyles	Oryx dammah	oryDam	LOC120877857	XM_040260276
Artiodactyles	Ovis aries	oviAri	LOC114114483	XM_042248378
Artiodactyles	Ovis aries	oviAri	LOC114114485	XM_042248374
Artiodactyles	Budorcas taxicolor	budTax	LOC128047044	XM_052639236
Artiodactyles	Capra hircus	capHir	SAMD9	XM_005678919
Artiodactyles	Odocoileus virginianus texanus	odoVirTex	LOC110138402	XM_020895433
Artiodactyles	Cervus elaphus	cerEla	LOC122673798	XM_043871662
Artiodactyles	Cervus canadensis	cerCan	LOC122438090	XM_043462592
Artiodactyles	Hippopotamus amphibius kiboko	hipAmpKib	SAMD9	XM_057733224
Artiodactyles	Balaenoptera acutorostrata scammoni	balAcu	LOC103010374	XM_007195771
Artiodactyles	Balaenoptera musculus	balMus	SAMD9	XM_036864381
Artiodactyles	Physeter catodon	phyCat	SAMD9	XM_024129814
Artiodactyles	Neophocaena asiaeorientalis asiaeorientalis	neoAsiAsi	LOC112414529	XM_024767034
Artiodactyles	Phocoena sinus	phoSin	LOC116759427	XM_032643187
Artiodactyles	Monodon monoceros	monMon	LOC114901708	XM_029233787
Artiodactyles	Delphinapterus leucas	delLeu	LOC111180960	XM_022585940
Artiodactyles	Orcinus orca	orcOrc	LOC101271235	XM_049715127
Artiodactyles	Tursiops truncatus	turTru	LOC101324880	XM_004329098
Artiodactyles	Lagenorhynchus obliquidens	lagObl	LOC113618367	XM_027102463
Artiodactyles	Globicephala melas	gloMel	LOC115853700	XM_030857266
Artiodactyles	Lipotes vexillifer	lipVex	SAMD9	XM_007461885
Artiodactyles	Vicugna pacos	vicPac	LOC102538356	XM_015242049
Artiodactyles	Camelus dromedarius	camDro	LOC105088746	XM_031454900
Artiodactyles	Camelus ferus	camFer	LOC102519024	XM_014561188
Artiodactyles	Camelus bactrianus	camBac	LOC105082993	XM_045508830
Aves	Apteryx rowi	aptRow	SAMD9L	XM_026065388
Aves	Apteryx australis mantelli	aptAusMan	SAMD9L	XM_013941527
Aves	Dromaius novaehollandiae	droNov	LOC112982286	XM_026098540
Aves	Chaetura pelagica	chaPel	SAMD9L	XM_010001575
Aves	Charadrius vociferus	chaVoc	LOC104289020	XM_009887912
Aves	Antrostomus carolinensis	antCar	LOC104524045	XM_010166794
Aves	Gavia stellata	gavSte	SAMD9L	XM_059818582
Aves	Pygoscelis adeliae	pygAde	SAMD9L	XM_009330582
Aves	Phaethon lepturus	phaLep	LOC104628200	XM_010296704
Aves	Cariama cristata	carCri	LOC104164113	XM_009703344
Aves	Gallus gallus	galGal	SAMD9L	XM_040664577
Aves	Numida meleagris	numMel	LOC110394379	XM_021388191
Carnivores	Suricata suricatta	surSur	SAMD9L	XM_029929120
Carnivores	Hyaena hyaena	hyaHya	SAMD9L	XM_039255438
Carnivores	Panthera pardus	panPar	SAMD9L	XM_019443317
Carnivores	Panthera leo	panLeo	SAMD9L	XM_042917782
Carnivores	Neofelis nebulosa	neoNeb	SAMD9L	XM_058725083
Carnivores	Panthera uncia	panUnc	SAMD9L	XM_049642868
Carnivores	Panthera tigris altaica	panTig	SAMD9L	XM_007076704
Carnivores	Leopardus geoffroyi	leoGeo	SAMD9L	XM_045494776
Carnivores	Felis catus	felCat	SAMD9L	XM_003982747
Carnivores	Acinonyx jubatus	aciJub	SAMD9L	XM_015066521
Carnivores	Puma concolor	pumCon	SAMD9L	XM_025929262
Carnivores	Prionailurus viverrinus	priViv	SAMD9L	XM_047842852
Carnivores	Prionailurus bengalensis	priBen	SAMD9L	XM_043588860
Carnivores	Lynx rufus	lynRuf	SAMD9L	XM_047097420
Carnivores	Lynx canadensis	lynCan	SAMD9L	XM_030307958
Carnivores	Puma yagouaroundi	pumYag	SAMD9L	XM_040472680
Carnivores	Canis lupus dingo	canLupDin	SAMD9L	XM_025471367
Carnivores	Canis lupus familiaris	canLupFam	SAMD9L	XM_539422
Carnivores	Canis lupus familiaris	canLupFam	SAMD9L	XM_038556828
Carnivores	Nyctereutes procyonoides	nycPro	SAMD9L	XM_055307602
Carnivores	Vulpes vulpes	vulVul	SAMD9L	XM_026003764
Carnivores	Vulpes lagopus	vulLag	LOC121474550	XM_041727495
Carnivores	Neovison vison	neoVis	SAMD9L	XM_044246029
Carnivores	Mustela erminea	musErm	LOC116568843	XM_032304546
Carnivores	Mustela lutreola	musLut	SAMD9L	XM_059171116
Carnivores	Mustela nigripes	musNig	SAMD9L	XM_059396851
Carnivores	Mustela putorius furo	musPutFur	SAMD9L	XM_004776426
Carnivores	Lontra canadensis	lonCan	SAMD9L	XM_032875113
Carnivores	Lutra lutra	lutLut	SAMD9L	XM_047695314
Carnivores	Enhydra lutris kenyoni	enhLutKen	LOC111147417	XM_022503424
Carnivores	Meles meles	melMel	SAMD9L	XM_046020226
Carnivores	Ailuropoda melanoleuca	ailMel	SAMD9L	XM_019798594
Carnivores	Ursus maritimus	ursMar	SAMD9L	XM_040644272
Carnivores	Ursus arctos horribilis	ursArc	SAMD9L	XM_057304449
Carnivores	Ursus americanus	ursAme	SAMD9L	XM_045793248
Carnivores	Phoca vitulina	phoVit	SAMD9L	XM_032402158
Carnivores	Halichoerus grypus	halGry	SAMD9L	XM_036113303
Carnivores	Leptonychotes weddellii	lepWed	SAMD9L	XM_006732937
Carnivores	Neomonachus schauinslandi	neoSch	SAMD9L	XM_021689624
Carnivores	Mirounga angustirostris	mirAng	SAMD9L	XM_045864704
Carnivores	Mirounga leonina	mirLeo	SAMD9L	XM_035020569
Carnivores	Odobenus rosmarus divergens	odoRosDiv	SAMD9L	XM_012560165
Carnivores	Callorhinus ursinus	calUrs	SAMD9L	XM_025872886
Carnivores	Eumetopias jubatus	eumJub	SAMD9L	XM_028118029
Carnivores	Zalophus californianus	zalCal	SAMD9L	XM_027573755
Carnivores	Pteronotus parnellii mesoamericanus	pteParMes	SAMD9L	XM_054564558
Chiropteres	Phyllostomus hastatus	phyHas	LOC123811803	XM_045828296
Chiropteres	Phyllostomus discolor	phyDis	LOC114507277	XM_028525191
Chiropteres	Phyllostomus discolor	phyDis	LOC114507944	XM_036010612
Chiropteres	Phyllostomus hastatus	phyHas	LOC123811685	XM_045828084
Chiropteres	Artibeus jamaicensis	artJam	SAMD9L	XM_053655058
Chiropteres	Artibeus jamaicensis	artJam	LOC128625823	XM_053655056
Chiropteres	Sturnira hondurensis	stuHon	LOC118987369	XM_037046485
Chiropteres	Sturnira hondurensis	stuHon	LOC118987368	XM_037046484
Chiropteres	Desmodus rotundus	desRot	SAMD9L	XM_053926039
Chiropteres	Molossus molossus	molMol	LOC118620050	XM_036247043
Chiropteres	Miniopterus natalensis	minNat	SAMD9L	XM_016218795
Chiropteres	Pipistrellus kuhlii	pipKuh	SAMD9L	XM_036429425
Chiropteres	Eptesicus fuscus	eptFus	SAMD9L	XM_054726534
Chiropteres	Myotis daubentonii	myoDau	SAMD9L	XM_059712336
Chiropteres	Myotis brandtii	myoBra	SAMD9L	XM_005882115
Chiropteres	Myotis lucifugus	myoLuc	SAMD9L	XM_023750714
Chiropteres	Myotis myotis	myoMyo	SAMD9L	XM_036328182
Chiropteres	Myotis davidii	myoDav	SAMD9L	XM_015558338
Chiropteres	Hipposideros armiger	hipArm	SAMD9L	XM_019627593
Chiropteres	Rhinolophus ferrumequinum	rhiFer	SAMD9L	XM_033088725
Chiropteres	Rhinolophus sinicus	rhiSin	SAMD9L	XM_019729707
Chiropteres	Rousettus aegyptiacus	rouAeg	SAMD9L	XM_036230350
Chiropteres	Pteropus giganteus	pteGig	SAMD9L	XM_039878094
Chiropteres	Pteropus alecto	pteAle	SAMD9L	XM_015589453
Chiropteres	Pteropus vampyrus	pteVam	SAMD9L	XM_023533170
Chiropteres	Pipistrellus kuhlii	pipKuh	SAMD9	XM_036429430
Chiropteres	Eptesicus fuscus	eptFus	SAMD9	XM_028157047
Chiropteres	Myotis davidii	myoDav	SAMD9	XM_006779208
Chiropteres	Myotis brandtii	myoBra	SAMD9	XM_005876086
Chiropteres	Myotis daubentonii	myoDau	SAMD9	XM_059712319
Chiropteres	Myotis myotis	myoMyo	SAMD9	XM_036328184
Chiropteres	Myotis lucifugus	myoLuc	SAMD9	XM_006108691
Chiropteres	Miniopterus natalensis	minNat	SAMD9	XM_016218785
Chiropteres	Molossus molossus	molMol	SAMD9	XM_036247044
Chiropteres	Pteronotus parnellii mesoamericanus	pteParMes	SAMD9	XM_054564496
Chiropteres	Desmodus rotundus	desRot	SAMD9	XM_045185284
Chiropteres	Artibeus jamaicensis	artJam	SAMD9	XM_037136489
Chiropteres	Phyllostomus discolor	phyDis	SAMD9	XM_036010617
Chiropteres	Phyllostomus hastatus	phyHas	SAMD9	XM_045828369
Chiropteres	Rousettus aegyptiacus	rouAeg	SAMD9	XM_016161313
Chiropteres	Pteropus alecto	pteAle	SAMD9	XM_015589452
Chiropteres	Pteropus vampyrus	pteVam	SAMD9	XM_011363632
Chiropteres	Pteropus giganteus	pteGig	SAMD9	XM_039878092
Chiropteres	Hipposideros armiger	hipArm	SAMD9	XM_019627594
Chiropteres	Rhinolophus ferrumequinum	rhiFer	SAMD9	XM_033088796
Chiropteres	Rhinolophus sinicus	rhiSin	SAMD9	XM_019729706
Marsupials	Monodelphis domestica	monDom	LOC100028505	XM_016426413
Marsupials	Dromiciops gliroides	droGli	SAMD9L	XM_043965344
Marsupials	Trichosurus vulpecula	triVul	SAMD9L	XM_036758437
Marsupials	Phascolarctos cinereus	phaCin	LOC110209150	XM_020987408
Marsupials	Vombatus ursinus	vomUrs	SAMD9L	XM_027847935
Marsupials	Antechinus flavipes	antFla	SAMD9L	XM_052001347
Marsupials	Sarcophilus harrisii	sarHar	LOC100924681	XM_031940019
Marsupials	Monodelphis domestica	monDom	LOC100028489	XM_001378475
Marsupials	Antechinus flavipes	antFla	LOC127564340	XM_052000815
Marsupials	Sarcophilus harrisii	sarHar	LOC100924419	XM_003771945
Marsupials	Dromiciops gliroides	droGli	LOC122727643	XM_043965311
Marsupials	Trichosurus vulpecula	triVul	LOC118851872	XM_036761444
Marsupials	Phascolarctos cinereus	phaCin	LOC110209149	XM_020987405
Marsupials	Vombatus ursinus	vomUrs	LOC114032556	XM_027847885
Perissodactyles	Equus przewalskii	equPrz	SAMD9	XM_008526150
Perissodactyles	Equus caballus	equCab	SAMD9	XM_005609173
Perissodactyles	Equus asinus	equAsi	SAMD9	XM_044767252
Perissodactyles	Equus quagga	equQua	SAMD9	XM_046670655
Perissodactyles	Ceratotherium simum simum	cerSimSim	LOC106799930	XM_014788172
Perissodactyles	Diceros bicornis minor	dicBicMin	SAMD9	XM_058525596
Primates	Macaca mulatta	macMul	SAMD9L	XM_015134246
Primates	Macaca nemestrina	macNem	SAMD9L	XM_011730833
Primates	Macaca fascicularis	macFas	SAMD9L	XM_005550216
Primates	Macaca thibetana thibetana	macThiThi	SAMD9L	XM_050785357
Primates	Theropithecus gelada	theGel	SAMD9L	XM_025381230
Primates	Cercocebus atys	cerAty	SAMD9L	XM_012073865
Primates	Mandrillus leucophaeus	manLeu	SAMD9L	XM_011998268
Primates	Chlorocebus sabaeus	chlSab	SAMD9L	XM_007982154
Primates	Papio anubis	papAnu	SAMD9L	XM_021936041
Primates	Trachypithecus francoisi	traFra	SAMD9L	XM_033194387
Primates	Rhinopithecus roxellana	rhiRox	SAMD9L	XM_010353158
Primates	Rhinopithecus bieti	rhiBie	SAMD9L	XM_017870302
Primates	Piliocolobus tephrosceles	pilTep	SAMD9L	XM_023226753
Primates	Colobus angolensis palliatus	colAngPal	SAMD9L	XM_011955058
Primates	Pongo pygmaeus	ponPyg	SAMD9L	XM_054495955
Primates	Pongo abelii	ponAbe	SAMD9L	XM_024250190
Primates	Gorilla gorilla gorilla	gorGorGor	SAMD9L	XM_019031771
Primates	Homo sapiens	homSap	SAMD9L	NM_001303497
Primates	Pan troglodytes	panTro	SAMD9L	XM_016957768
Primates	Pan paniscus	panPan	SAMD9L	XM_055114713
Primates	Symphalangus syndactylus	symSyn	SAMD9L	XM_055272694
Primates	Hylobates moloch	hylMol	SAMD9L	XM_032761060
Primates	Nomascus leucogenys	nomLeu	SAMD9L	XM_030822088
Primates	Callithrix jacchus	calJac	SAMD9L	XM_002751641
Primates	Aotus nancymaae	aotNan	LOC105716214	XM_012450811
Primates	Saimiri boliviensis boliviensis	saiBolBol	SAMD9L	XM_010345349
Primates	Sapajus apella	sapApe	SAMD9L	XM_032252963
Primates	Cebus imitator	cebImi	SAMD9L	XM_017525093
Primates	Carlito syrichta	carSyr	SAMD9L	XM_008064266
Primates	Carlito syrichta	carSyr	SAMD9	XM_008064267
Primates	Otolemur garnettii	otoGar	LOC100952985	XM_023507720
Primates	Nycticebus coucang	nycCou	LOC128560142	XM_053553669
Primates	Microcebus murinus	micMur	LOC105879414	XM_012779641
Primates	Lemur catta	lemCat	LOC123647323	XM_045564687
Primates	Propithecus coquereli	proCoq	LOC105812827	XM_012647381
Primates	Chlorocebus sabaeus	chlSab	SAMD9	XM_007982155
Primates	Macaca fascicularis	macFas	SAMD9	XM_015447744
Primates	Macaca mulatta	macMul	SAMD9	XM_001090497
Primates	Macaca nemestrina	macNem	SAMD9	XM_011730827
Primates	Mandrillus leucophaeus	manLeu	SAMD9	XM_011998270
Primates	Cercocebus atys	cerAty	SAMD9	XM_012032058
Primates	Macaca thibetana thibetana	macThiThi	SAMD9	XM_050785355
Primates	Papio anubis	papAnu	SAMD9	XM_017956960
Primates	Theropithecus gelada	theGel	SAMD9	XM_025379807
Primates	Pongo pygmaeus	ponPyg	SAMD9	XM_054496697
Primates	Pongo abelii	ponAbe	SAMD9	XM_002818211
Primates	Gorilla gorilla gorilla	gorGorGor	SAMD9	XM_004045741
Primates	Pan troglodytes	panTro	SAMD9	XM_001167273
Primates	Homo sapiens	homSap	SAMD9	NM_001193307
Primates	Nomascus leucogenys	nomLeu	SAMD9	XM_030822087
Primates	Symphalangus syndactylus	symSyn	SAMD9	XM_055272691
Primates	Hylobates moloch	hylMol	SAMD9	XM_032761063
Rodents	Sciurus carolinensis	sciCar	Samd9l	XM_047562605
Rodents	Marmota flaviventris	marFla	Samd9l	XM_034635258
Rodents	Marmota marmota marmota	marMarMar	Samd9l	XM_015506719
Rodents	Marmota monax	marMon	Samd9l	XM_046455199
Rodents	Ictidomys tridecemlineatus	ictTri	Samd9l	XM_005340535
Rodents	Urocitellus parryii	uroPar	Samd9l	XM_026391576
Rodents	Fukomys damarensis	fukDam	Samd9l	XM_010603466
Rodents	Octodon degus	octDeg	Samd9l	XM_004646256
Rodents	Chinchilla lanigera	chiLan	Samd9l	XM_005388029
Rodents	Cavia porcellus	cavPor	Samd9l	XM_023567313
Rodents	Perognathus longimembris pacificus	perLonPac	Samd9l	XM_048340030
Rodents	Dipodomys ordii	dipOrd	Samd9l	XM_013026088
Rodents	Dipodomys spectabilis	dipSpe	Samd9l	XM_042684517
Rodents	Castor canadensis	casCan	Samd9l	XM_020161158
Rodents	Rattus norvegicus	ratNor	LOC120102230	XM_039108584
Rodents	Rattus rattus	ratRat	SAMD9L	XM_032906984
Rodents	Rattus norvegicus	ratNor	SAMD9L1	NM_001419900
Rodents	Arvicanthis niloticus	arvNil	LOC117720337	XM_034518762
Rodents	Arvicanthis niloticus	arvNil	LOC117721082	XM_034519776
Rodents	Grammomys surdaster	graSur	SAMD9L	XM_028779175
Rodents	Mus musculus	musMus	SAMD9L	NM_010156
Rodents	Mus pahari	musPah	SAMD9L	XM_021191552
Rodents	Apodemus sylvaticus	apoSyl	SAMD0L	XM_052173198
Rodents	Psammomys obesus	psaObe	SAMD9L	XM_055612947
Rodents	Meriones unguiculatus	merUng	SAMD9L	XM_021653226
Rodents	Myodes glareolus	myoGla	SAMD9L	XM_048436712
Rodents	Microtus fortis	micFor	SAMD9L	XM_050129959
Rodents	Microtus oregoni	micOre	Samd9l	XM_041675669
Rodents	Chionomys nivalis	chiNiv	SAMD9L	XM_057789583
Rodents	Arvicola amphibius	arvAmp	SAMD9L	XM_038320783
Rodents	Mesocricetus auratus	mesAur	SAMD9L	XM_040728555
Rodents	Cricetulus griseus	criGri	SAM9L	XM_003496951
Rodents	Cricetulus griseus	criGri	LOC100760157	XM_035438260
Rodents	Phodopus roborovskii	phoRob	SAMD9L	XM_051177179
Rodents	Onychomys torridus	onyTor	LOC118580656	XM_036182553
Rodents	Onychomys torridus	onyTor	SAMD9L	XM_036182902
Rodents	Peromyscus maniculatus bairdii	perManBai	SAMD9L	XM_042272767
Rodents	Peromyscus leucopus	perLeu	LOC114693436	XM_028869782
Rodents	Peromyscus leucopus	perLeu	LOC114693439	XM_028869787
Rodents	Peromyscus eremicus	perEre	LOC131905658	XM_059256495
Rodents	Peromyscus californicus insignis	perCalIns	SAMD9L	XM_052721189
Rodents	Peromyscus eremicus	perEre	SAMD9L	XM_059256493
Rodents	Nannospalax galili	nanGal	SAMD9L	XM_008822549
Rodents	Perognathus longimembris pacificus	perLonPac	Samd9	XM_048340029
Rodents	Dipodomys spectabilis	dipSpe	Samd9	XM_042684516
Rodents	Dipodomys ordii	dipOrd	Samd9	XM_013026083
Rodents	Castor canadensis	casCan	Samd9	XM_020161151
Rodents	Sciurus carolinensis	sciCar	Samd9	XM_047562954
Rodents	Ictidomys tridecemlineatus	ictTri	Samd9	XM_040291506
Rodents	Urocitellus parryii	uroPar	Samd9	XM_026391580
Rodents	Marmota flaviventris	marFla	LOC114078835	XM_027919882
Rodents	Marmota monax	marMon	LOC124099934	XM_046455201
Rodents	Marmota marmota marmota	marMarMar	Samd9	XM_015506723
Rodents	Cavia porcellus	cavPor	Samd9	XM_013158445
Rodents	Octodon degus	octDeg	Samd9	XM_004646240
Rodents	Chinchilla lanigera	chiLan	Samd9	XM_013516071
Rodents	Heterocephalus glaber	hetGla	Samd9	XM_021242630
Rodents	Fukomys damarensis	fukDam	Samd9	XM_019204419
Rodents	Jaculus jaculus	jacJac	LOC101609855	XM_045160615
Rodents	Mus pahari	musPah	LOC110315661	XM_021189664
Rodents	Apodemus sylvaticus	apoSyl	Samd9	XM_052173197
Rodents	Grammomys surdaster	graSur	Samd9	XM_028779159
Rodents	Arvicanthis niloticus	arvNil	Samd9	XM_034519312
Rodents	Rattus norvegicus	ratNor	Samd9	XM_006236079
Rodents	Rattus rattus	ratRat	Samd9	XM_032906986
Rodents	Psammomys obesus	psaObe	Samd9	XM_055613011
Rodents	Meriones unguiculatus	merUng	Samd9	XM_021653230
Rodents	Acomys russatus	acoRus	Samd9	XM_051151982
Rodents	Myodes glareolus	myoGla	Samd9	XM_048436706
Rodents	Arvicola amphibius	arvAmp	Samd9	XM_038320344
Rodents	Chionomys nivalis	chiNiv	Samd9	XM_057778600
Rodents	Microtus fortis	micFor	Samd9	XM_050129956
Rodents	Microtus ochrogaster	micOch	Samd9	XM_005371766
Rodents	Microtus oregoni	micOre	SAMD9	XM_041675752
Rodents	Onychomys torridus	onyTor	Samd9	XM_036181462
Rodents	Peromyscus leucopus	perLeu	Samd9	XM_028869784
Rodents	Peromyscus maniculatus bairdii	perManBai	Samd9	XM_006991208
Rodents	Peromyscus eremicus	perEre	Samd9	XM_059257339
Rodents	Peromyscus californicus insignis	perCalIns	Samd9	XM_052719749
Rodents	Cricetulus griseus	criGri	Samd9	XM_035450774
Rodents	Mesocricetus auratus	mesAur	Samd9	XM_040728574
Rodents	Phodopus roborovskii	phoRob	Samd9	XM_051177178
Rodents	Nannospalax galili	nanGal	Samd9	XM_008822548
