## Supplementary material for "Ancient convergence with prokaryote defense and recent adaptations to lentiviruses in primates characterize the ancestral immune factors SAMD9s": Dataset S3

label	species	kingdom	name
A0A6A7RSJ4	Candidatus Accumulibacter phosphatis	Bacteria
A0A1D2RAI2	Candidatus Altiarchaeales archaeon WOR_SM1_SCG	Archaea
A0A653AAE6	uncultured Desulfatiglans sp.	Bacteria
A0A450ZNK1	Candidatus Kentron sp. TUN	Bacteria
A0A842VV94	Candidatus Lokiarchaeota archaeon	Archaea
A0A7X3RCC2	Candidatus Poribacteria bacterium	Bacteria
A0A1A8XDS7	Candidatus Propionivibrio aalborgensis	Bacteria
A0A6P8TP49	Gymnodraco acuticeps	Metazoa
A0A3S4WKC5	Pseudomonas aeruginosa	Bacteria
A0A829YBI2	Steroidobacter agaridevorans	Bacteria
A0A446CA32	Achromobacter agilis	Bacteria
A0A6L5G4R3	Glycomyces albidus	Bacteria
A0A100VJR7	Paenibacillus amylolyticus	Bacteria
A0A6I0DKV7	Brucella anthropi	Bacteria
A0A4D4KDV0	Streptomyces antimycoticus	Bacteria
A0A1H8MNT6	Gemmobacter aquatilis	Bacteria
A0A0D1EAI4	Jannaschia aquimarina	Bacteria
A0A5P9CQK6	Vibrio aquimaris	Bacteria
A0A822ILQ4	Methanosarcinales archaeon	Archaea
A0A2N5ERY9	Chimaeribacter arupi	Bacteria
A0A369I482	Runella aurantiaca	Bacteria
A0A671X4C0	Sparus aurata	Metazoa
A0A1H7XIF6	Roseovarius azorensis	Bacteria
A0A2E0LBA4	Anaerolineaceae bacterium	Bacteria
A0A2E2G179	Oceanospirillaceae bacterium	Bacteria
A0A2V9PXL0	Acidobacteria bacterium	Bacteria
A0A2W4XF78	Alphaproteobacteria bacterium	Bacteria
A0A317J6S7	Acidobacteriia bacterium	Bacteria
A0A351V3E9	Methylococcaceae bacterium	Bacteria
A0A354V2S6	Acetobacteraceae bacterium	Bacteria
A0A4Q3P2M1	Cytophagaceae bacterium	Bacteria
A0A521J4R1	Gottschalkiaceae bacterium	Bacteria
A0A521RLN4	Gammaproteobacteria bacterium	Bacteria
A0A523BQT4	Chloroflexi bacterium	Bacteria
A0A6L9HRP8	Lachnospiraceae bacterium	Bacteria
A0A6M8VZU5	Planctomycetota bacterium	Bacteria
A0A7U9XF33	Lachnospiraceae bacterium	Bacteria
A0A7V0IWF2	Nitrospirae bacterium	Bacteria
A0A7V0JSE1	Deltaproteobacteria bacterium	Bacteria
A0A7X3QTZ1	Acidobacteriia bacterium	Bacteria
A0A7X9JEQ4	Deltaproteobacteria bacterium	Bacteria
A0A844UVY9	Enterobacteriaceae bacterium 8376wB9	Bacteria
A0A844VE18	Enterobacteriaceae bacterium 8376wH8	Bacteria
A0A0F2QPB7	Hyphomonadaceae bacterium BRH_c29	Bacteria
A0A2M7CAF7	Deltaproteobacteria bacterium CG03_land_8_20_14_0_80_45_14	Bacteria
A0A1J5AWA1	Bacteroidetes bacterium CG2_30_33_31	Bacteria
A0A1G0P4V6	Ignavibacteria bacterium GWA2_35_9	Bacteria
A0A1G0QUN2	Ignavibacteria bacterium GWC2_36_12	Bacteria
A0A2N1Y3G7	Gammaproteobacteria bacterium HGW-Gammaproteobacteria-2	Bacteria
A0A2N1RL10	Spirochaetae bacterium HGW-Spirochaetae-8	Bacteria
A0A1G0UVF5	Ignavibacteria bacterium RIFOXYB2_FULL_36_7	Bacteria
A0A1J0LJX5	Flavobacteriaceae bacterium UJ101	Bacteria
I3Z631	Belliella baltica DSM 15883	Bacteria
L0NEJ2	Pseudorhizobium banfieldiae	Bacteria
B0VP62	Acinetobacter baumannii SDF	Bacteria
A0A1M5Q394	Candidimonas bauzanensis	Bacteria
A0A3Q3MGS7	Labrus bergylta	Metazoa
A0A1T4XZF5	Agreia bicolorata	Bacteria
A0A135P017	Agrobacterium bohemicum	Bacteria
A0A433NDG8	Pectobacterium brasiliense	Bacteria
A0A679JKN1	Methylobacterium bullatum	Bacteria
A0A1M6DYV2	Thermoclostridium caenicola	Bacteria
A0A4W6CZ85	Lates calcarifer	Metazoa
A0A419AJW0	Pectobacterium carotovorum	Bacteria
B6IPW9	Rhodospirillum centenum SW	Bacteria
A0A6P2Z055	Burkholderia contaminans	Bacteria
A0A5P0WUM7	Prevotella copri	Bacteria
A0A6J8A6R6	Mytilus coruscus	Metazoa
A0A6J8A7E0	Mytilus coruscus	Metazoa
A0A166U3W7	Clostridium coskatii	Bacteria
A0A127VAC1	Pedobacter cryoconitis	Bacteria
A0A1J5QF94	mine drainage metagenome	Other
A0A1J5RN29	mine drainage metagenome	Other
A0A1J5RYN7	mine drainage metagenome	Other
A0A1W9XJ91	Thioclava electrotropha	Bacteria
A0A3S0VH60	Labedella endophytica	Bacteria
A0A0T9SPP9	Yersinia enterocolitica	Bacteria
A0A1M5YP92	Bradyrhizobium erythrophlei	Bacteria
A0A1S7T339	Agrobacterium fabacearum CFBP 5771	Bacteria
A0A366FWM8	Roseiarcus fermentans	Bacteria
Q0YTH5	Chlorobium ferrooxidans DSM 13031	Bacteria
F4GZU0	Cellulomonas fimi ATCC 484	Bacteria
A0A7T4VS34	Pseudomonas fluorescens BBc6R8	Bacteria
A0A829N568	Pseudomonas fluorescens BBc6R8	Bacteria
A0A6A5EY90	Perca fluviatilis	Metazoa
A0A6A5F312	Perca fluviatilis	Metazoa
A0A5C6C1D6	Novipirellula galeiformis	Bacteria
A0A6I4SRW6	Pontixanthobacter gangjinensis	Bacteria
H0XY42	Otolemur garnettii	Metazoa
A0A5B8V9S2	Panacibacter ginsenosidivorans	Bacteria
A0A2C9LWZ1	Biomphalaria glabrata	Metazoa
A0A168JPB2	Paenibacillus glacialis	Bacteria
A0A3N0YPP0	Anabarilius grahami	Metazoa
A0A672RPH1	Sinocyclocheilus grahami	Metazoa
A0A5Q0C9Q4	Rhizobium grahamii	Bacteria
A0A6A8BFI1	Acinetobacter haemolyticus	Bacteria
A0A6I1WV69	Pseudomonas helleri	Bacteria
A0A7W3AY13	Enterobacter hormaechei	Bacteria
A0A4W5QAI5	Hucho hucho	Metazoa
A0A3P5WC15	Xinfangfangia humi	Bacteria
A0A6I4NVZ0	Flavobacterium hydrocarbonoxydans	Bacteria
A0A840TVH8	Lacinutrix iliipiscaria	Bacteria
K2P4W4	Nitratireductor indicus C115	Bacteria
A0A1E5XT22	Devosia insulae DS-56	Bacteria
A0A7W4J9W1	Gluconacetobacter johannae	Bacteria
A0A1A8INU8	Nothobranchius kuhntae	Metazoa
A0A2A2SDL9	Sphingomonas lenta	Bacteria
A0A0F5LUS4	Devosia limi DSM 17137	Bacteria
G1PVY5	Myotis lucifugus	Metazoa
A0A7G6S171	Rhizobium lusitanum	Bacteria
A0A7J6D7Z8	Onychostoma macrolepis	Metazoa
A0A1V8RS14	Pseudaminobacter manganicus	Bacteria
A0A1M5TYP0	Wenyingzhuangia marina	Bacteria
A0A4R2PKU0	Rhodovulum marinum	Bacteria
A0A1G6NVG1	Acinetobacter marinus	Bacteria
A0A177M577	Methylomonas methanica	Bacteria
A0A8A6A163	Klebsiella michiganensis	Bacteria
I0IH04	Phycisphaera mikurensis NBRC 102666	Bacteria
A0A7J8HEA4	Molossus molossus	Metazoa
A0A495K1N7	Williamsia muralis	Bacteria
Q69Z37	Mus musculus	Metazoa
A0A4P6YC10	Flavobacterium nackdongense	Bacteria
A1TX65	Marinobacter nauticus VT8	Bacteria
U4EB11	Vibrio nigripulchritudo FTn2	Bacteria
V5SIR9	Hyphomicrobium nitrativorans NL23	Bacteria
A0A0G2JVT8	Rattus norvegicus	Metazoa
A0A0G2JVW6	Rattus norvegicus	Metazoa
A8ZZL7	Desulfosudis oleivorans Hxd3	Bacteria
A0A1Q9AVA6	Rhizobium oryzae	Bacteria
A0A6H2BGT5	Chitinophaga oryzae	Bacteria
A0A1I0WCY8	Poseidonocella pacifica	Bacteria
K0MAY4	Bordetella parapertussis Bpp5	Bacteria
B9XC26	Pedosphaera parvula Ellin514	Bacteria
A0A427U4W1	Vibrio pectenicida	Bacteria
A0A4R2G3W6	Natronoflexus pectinivorans	Bacteria
A0A366GSN8	Marinobacter pelagius	Bacteria
A0A830GP77	Halomicroarcula pellucida	Archaea
A0A369BAP0	Fontibacillus phaseoli	Bacteria
A0A6H2VK90	Acinetobacter pittii	Bacteria
A0A643EV03	Brucella pituitosa	Bacteria
A0A318C5E1	Pokkaliibacter plantistimulans	Bacteria
A0A483KHJ9	Klebsiella pneumoniae	Bacteria
A0A486V8P9	Klebsiella pneumoniae	Bacteria
A0A5C5XVU1	Posidoniimonas polymericola	Bacteria
A0A2K9ASS4	Kangiella profundi	Bacteria
A0A199YLQ7	Thalassospira profundimaris	Bacteria
A0A1V4MDA5	delta proteobacterium ML8_D	Bacteria
A0A7Y3TAB6	Brucella pseudogrignonensis	Bacteria
A0A1I4PSJ4	Methylobacterium pseudosasicola	Bacteria
A0A076NYA2	Flavobacterium psychrophilum	Bacteria
A0A0G2KUC6	Danio rerio	Metazoa
F1Q795	Danio rerio	Metazoa
A0A546ZE52	Agrobacterium rhizogenes	Bacteria
A0A256FAR4	Brucella rhizosphaerae	Bacteria
A0A498MK13	Labeo rohita	Metazoa
A0A3A8EM61	Acinetobacter rongchengensis	Bacteria
A0A1S3S2Q0	Salmo salar	Metazoa
A0A540VNU4	Spiribacter salinus	Bacteria
F0SDX5	Pseudopedobacter saltans DSM 12145	Bacteria
B4E2J8	Homo sapiens	Metazoa
B4E3M1	Homo sapiens	Metazoa
Q5K651	Homo sapiens	Metazoa
Q8IVG5	Homo sapiens	Metazoa
A0A6N7LRS9	Alcanivorax sediminis	Bacteria
A0A2Y9ATS4	Jannaschia seohaensis	Bacteria
A0A849KMC7	[Ochrobactrum] soli	Bacteria
A0A2E1XJQ5	Parvularcula sp.	Bacteria
A0A2E2RSL6	Ahrensia sp.	Bacteria
A0A2E6Y6T7	Stappia sp.	Bacteria
A0A2E7C5A1	Haliea sp.	Bacteria
A0A2G2GAL1	Robiginitomaculum sp.	Bacteria
A0A2G2II97	Colwellia sp.	Bacteria
A0A358QSE6	Desulfotomaculum sp.	Bacteria
A0A2W7L6P1	Pseudomonas sp. 2848	Bacteria
A0A1E5SLY3	Roseivirga sp. 4D4	Bacteria
A0A0N1C084	Rhodopseudomonas sp. AAP120	Bacteria
A0A3N6ISK7	Streptomyces sp. ADI97-07	Bacteria
A0A3A6ET50	Coprococcus sp. AM25-4LB	Bacteria
A0A554PS76	Pseudomonas sp. ATCC 13985	Bacteria
A0A1H5IKN7	Streptomyces sp. Ag109_O5-10	Bacteria
A0A4S3GK18	Streptomyces sp. Akac8	Bacteria
A0A1Y3SL59	Blautia sp. An81	Bacteria
A0A371LII1	Haloferax sp. Atlit-19N	Archaea
A0A6N8TSS4	Apibacter sp. B2912	Bacteria
A0A4Q7SGU1	Sphingomonas sp. BK036	Bacteria
A0A7W5QP25	Novosphingobium sp. BK369	Bacteria
A0A167BME2	Ectothiorhodospira sp. BSL-9	Bacteria
U7GH68	Labrenzia sp. C1B10	Bacteria
A0A7X2IE32	Herbaspirillum sp. CAH-3	Bacteria
A0A2T5ZX50	Nocardioides sp. CF167	Bacteria
N9TZV1	Acinetobacter sp. CIP 102143	Bacteria
C7X7Y0	Parabacteroides sp. D13	Bacteria
A0A1C4QH95	Streptomyces sp. DvalAA-14	Bacteria
A0A2U2N4R8	Spiribacter sp. E85	Bacteria
A0A1B6Z117	Jannaschia sp. EhC01	Bacteria
A0A1F9N8W4	Desulfobacula sp. GWF2_41_7	Bacteria
A0A6G8CHJ7	Hymenobacter sp. HDW8	Bacteria
A0A1G5CQ04	Nonlabens sp. Hel1_33_55	Bacteria
A0A542AXU8	Gramella sp. Hel_I_59	Bacteria
A0A2V3SM93	Pantoea sp. JKS000250	Bacteria
A0A2G9DYH5	Streptomyces sp. JV178	Bacteria
A0A0Q5U1Q4	Pedobacter sp. Leaf194	Bacteria
A0A6N7K256	Stenotrophomonas sp. MYb238	Bacteria
A0A2S9AIB2	Microbacterium sp. MYb62	Bacteria
A0A2P7P8H1	Halomonas sp. ND22Bw	Bacteria
A0A1X7M877	Cedecea sp. NFIX57	Bacteria
A0A1Z4QTU8	Cylindrospermum sp. NIES-4074	Bacteria
A0A127H3M3	Psychrobacter sp. P11G5	Bacteria
A0A257GHZ0	Pseudorhodobacter sp. PARRP1	Bacteria
A0A2W7HI25	Paraburkholderia sp. PDC91	Bacteria
A0A317L6S0	Ochrobactrum sp. POC9	Bacteria
A0A4V3FFN7	Labrenzia sp. PT13C1	Bacteria
A0A4Z0E6X7	Methylorubrum sp. Q1	Bacteria
A0A1F9NWR5	Desulfobacula sp. RIFOXYA12_FULL_46_16	Bacteria
A0A2S4Y961	Streptomyces sp. Ru71	Bacteria
A0A4Z0M918	Haliea sp. SAOS-164	Bacteria
A0A6G2LTE9	Streptomyces sp. SID4956	Bacteria
A0A6B2DSY4	Amycolatopsis sp. SID8362	Bacteria
A0A7Z1U4X9	Streptomyces sp. SMS_SU21	Bacteria
A0A7G7SEG6	Xanthomonas sp. SS	Bacteria
A0A6G3L311	Vibrio sp. V31_P5A7T61	Bacteria
A0A6L9FVI0	Vibrio sp. V32_P6A28T40	Bacteria
A0A6L9FWP1	Vibrio sp. V32_P6A28T40	Bacteria
A0A7X4WYC1	Vibrio sp. V34_P3A8T189	Bacteria
A0A3D9GPA0	Paenibacillus sp. VMFN-D1	Bacteria
A0A429EJI9	Amycolatopsis sp. WAC 04197	Bacteria
A0A2T9XMM1	Cellulomonas sp. WB94	Bacteria
L9LNZ4	Acinetobacter sp. WC-743	Bacteria
A0A2R4TJA6	Acinetobacter sp. WCHA45	Bacteria
A0A7K1XA71	Streptomyces sp. XHT-2	Bacteria
A0A1K1N986	Ruminococcus sp. YE71	Bacteria
A0A4Z2HJF5	Liparis tanakae	Metazoa
A0A6P8GYS5	Actinia tenebrosa	Metazoa
A0A3E2NK15	Mucilaginibacter terrenus	Bacteria
A0A1V2BV59	Raoultella terrigena	Bacteria
A0A1S2E816	Agrobacterium vitis	Bacteria
A0A7H1B2T2	Streptomyces xanthii	Bacteria
A0A2K9QAG2	Dickeya zeae	Bacteria
